# Phylogenetics and genomic variation of two genetically distinct *Hepatocystis* clades isolated from shotgun sequencing of wild primate hosts

**DOI:** 10.1101/2024.06.21.600103

**Authors:** Paige E. Haffener, Helena D. Hopson, Ellen M. Leffler

## Abstract

*Hepatocystis* are apicomplexan parasites nested within the *Plasmodium* genus that infect primates and other vertebrates, yet few isolates have been genetically characterized. Using taxonomic classification and mapping characteristics, we searched for *Hepatocystis* infections within publicly available, blood-derived low coverage whole genome sequence (lcWGS) data from 326 wild non-human primates (NHPs) in 17 genera. We identified 30 *Hepatocystis* infections in *Chlorocebus* and *Papio* samples collected from locations in west, east, and south Africa. *Hepatocystis cytb* sequences from *Papio* hosts phylogenetically clustered with previously reported isolates from multiple NHP taxa whereas sequences from *Chlorocebus* hosts form a separate cluster, suggesting they represent a new host-specific clade of *Hepatocystis.* Additionally, there was no geographic clustering of *Hepatocystis* isolates suggesting both clades of *Hepatocystis* could be found in NHPs throughout sub-Saharan Africa. Across the genome, windows of high SNP density revealed candidate hypervariable loci including *Hepatocystis*-specific gene families possibly involved in immune evasion and genes that may be involved in adaptation to their insect vector and hepatocyte invasion. Overall, this work demonstrates how lcWGS data from wild NHPs can be leveraged to study the evolution of apicomplexan parasites and potentially test for association between host genetic variation and parasite infection.

**Author Summary:** Non-human primates are hosts to many species of *Plasmodium*, the parasites that cause malaria, and a closely related group of parasites called *Hepatocystis*. However, due to restrictions and challenges of sampling from wild populations, we lack a complete understanding of the breadth of diversity and distribution of these parasites. Here, we provide a framework for testing already-sampled populations for parasite infections using whole genome sequences derived from whole blood samples from the host. Following taxonomic classification of these sequences using a database of reference genomes, we mapped reads to candidate parasite genomes and used an unsupervised clustering algorithm including coverage metrics to further validate infection inferences. Through this approach, we identified 30 *Hepatocystis* infections from two genetically distinct clades of *Hepatocystis* in African non-human primates and described genes that may be under immune selection in each. Most importantly, the framework here can be applied to additional sequencing datasets from non-human primates and other vertebrate hosts as well as datasets from invertebrate vectors. Therefore, this approach could greatly improve our understanding of where these parasites are found, their host-specificity, and their evolutionary history. This framework may also be adapted to study evolution in other host-pathogen groups.
