## Supplemental Tables for "Phylogenetics and genomic variation of two genetically distinct *Hepatocystis* clades isolated from shotgun sequencing of wild primate hosts"

### Sheet: Table S1
Species	Sampling Location	Sample Type	Number of Samples	NCBI BioProject	Reference
Pongo abelii*	Sumatra	whole blood	5	PRJNA20869	https://doi.org/10.1038/nature09687 ; https://doi.org/10.1038/s41597-022-01602-0
Pongo abelii*	Sumatra	whole blood	7	PRJEB19688	https://doi.org/10.1016/j.cub.2017.09.047
Pongo pygmaeus	Borneo	whole blood	5	PRJNA74653	https://doi.org/10.1038/nature09687 ; https://doi.org/10.1038/s41597-022-01602-0
Pongo pygmaeus	Borneo	whole blood	10	PRJEB19688	https://doi.org/10.1016/j.cub.2017.09.047
Macaca thibetana*	Anhui and Guangxi, China	whole blood	2	PRJNA638442	https://doi.org/10.24272/j.issn.2095-8137.2021.038
Macaca arctoides	Yunnan and Guangxi, China	whole blood	2	PRJNA638442	https://doi.org/10.24272/j.issn.2095-8137.2021.038
Macaca fascicularis	Mauritius	whole blood	6	PRJEB7871	https://doi.org/10.1093/gbe/evv033
Theropithecus gelada*	Ethiopia	whole blood	48	PRJNA470999	https://doi.org/10.1038/s41559-022-01703-4
Papio hamadryas	Ethiopia	whole blood	20	PRJNA470999	https://doi.org/10.1038/s41559-022-01703-4
Papio hamadryas	Ethiopia	whole blood	2	PRJNA20425	https://doi.org/10.1126/sciadv.aau6947
Papio cynocephalus	Kenya	whole blood	38	PRJNA308870	https://doi.org/10.1111/mec.13684
Pan paniscus	Democratic Republic of Congo	whole blood	3	PRJEB2482	https://doi.org/10.1038/nature11128
Pan troglodytes schweinfurthii	Uganda	whole blood	7	PRJEB2482	https://doi.org/10.1038/nature11128
Pan troglodytes troglodytes	Republic of Congo	whole blood	7	PRJEB2482	https://doi.org/10.1038/nature11128
Pan troglodytes verus	Sierra Leone	whole blood	2	PRJEB2482	https://doi.org/10.1038/nature11128
Chlorocebus aethiops	Ethiopia	whole blood	16	PRJNA168472	https://doi.org/10.1038/ng.3980 ; https://doi.org/10.1098/rspb.2022.1254
Chlorocebus cynosuros*	Zambia	whole blood	16	PRJNA168520	https://doi.org/10.1038/ng.3980 ; https://doi.org/10.1098/rspb.2022.1254
Chlorocebus sabaeus	St. Kitts & Nevis; Gambia	whole blood	24	PRJNA407948	Grant ID R01 RR016300, National Center for Research Resources
Chlorocebus sabaeus	Gambia; St. Kitts & Nevis	whole blood	9	PRJNA362602	Grant ID R01 OD010980, Office of the Director
Chlorocebus sabaeus	Barbados; Gambia; Ghana; St. Kitts & Nevis	whole blood	30	PRJNA168527	https://doi.org/10.1038/ng.3980 ; https://doi.org/10.1098/rspb.2022.1254
Chlorocebus tantalus*	Central African Republic	whole blood	11	PRJNA168522	https://doi.org/10.1038/ng.3980 ; https://doi.org/10.1098/rspb.2022.1254
Chlorocebus pygerythrus	Botswana, Kenya, Tanzania, South Africa	whole blood	30	PRJNA168521	https://doi.org/10.1098/rspb.2022.1254
Chlorocebus pygerythrus	South Africa	whole blood	26	PRJNA362602	Grant ID R01 OD010980, Office of the Director
*Species with no published survey for Plasmodium or Hepatocystis parasites

### Sheet: Table S2
Species	Sampling Location	Number Infected	Total Sample Count
P. abelii	Sumatra	0	12
P. pygmaeus	Borneo	0	15
M. fascicularis	Mauritius	0	6
P. troglodytes s	Uganda	0	7
P. troglodytes t	Republic of Congo	0	7
P. paniscus	Democratic Republic of Congo	0	3
P. troglodytes v	Sierra Leone	0	2
C. aethiops	Ethiopia	7	16
C. cynosuros	Zambia	1	16
C. pygerythrus	Tanzania	0	1
C. pygerythrus	Botswana	0	2
C. pygerythrus	Kenya	3	4
C. pygerythrus	South Africa	1	49
C. tantalus	Central African Republic	0	11
C. sabaeus	Barbados	0	5
C. sabaeus	Gambia	8	22
C. sabaeus	Ghana	0	2
C. sabaeus	St. Kitts and Nevis	0	34
P. hamadryas	Ethiopia	0	22
P. cynocephalus	Kenya	10	38
T. gelada	Ethiopia	0	48
M. thibetana	Anhui and Guangzi	0	2
M. arctoides	Guangzi and Yunnan	0	2
Total		30	326

### Sheet: Table S3
Gene	Gene annotation	Number of 1kb bins above 2SD from the mean
PF3D7_0830800	surface associated interspersed protein 8.2 (SURFIN 8.2)	1
PF3D7_0402200	surface associated interspersed protein 4.1 pseudogene	2
PF3D7_0424400	surface associated interspersed protein 4.1 (SURFIN 4.2)	1
PF3D7_1301800	surface associated interspersed protein 13.1 (SURFIN 13.1), pseudogene	1
PF3D7_0700400	stevor	1
PF3D7_1035200	S-antigen	2
PF3D7_0712500	rifin, pseudogene	1
PF3D7_1300400	rifin	1
PF3D7_1300600		1
PF3D7_1373100		2
PF3D7_1400800		1
PF3D7_0114600	pseudogene	1
PF3D7_0700600		1
PF3D7_0900350	Plasmodium exported protien, pseudogene	1
PF3D7_1373200	Plasmodium exported protein, unknown function	1
PF3D7_0425400	Plasmodium exported protein (PHISTa)	2
PF3D7_1149700		2
PF3D7_0832300	Plasmodium exported protein (PHISTa-like)	1
PF3D7_0425200	Plasmodium exported protein (hyp15)	2
PF3D7_0401500	PIR Protein, pseudogene	1
PF3D7_0402500		1
PF3D7_0600800		1
PF3D7_0632600		1
PF3D7_0711900		2
PF3D7_0712200		1
PF3D7_1240700		2
PF3D7_0100800	PIR Protein	1
PF3D7_0115400		1
PF3D7_0201000		1
PF3D7_0222500		1
PF3D7_0300800		1
PF3D7_0401000		1
PF3D7_0401300		1
PF3D7_0413200		1
PF3D7_0500400		1
PF3D7_0600500		1
PF3D7_0701800		1
PF3D7_0732000		2
PF3D7_0732400		1
PF3D7_0732500		1
PF3D7_0732700		1
PF3D7_0808800		2
PF3D7_0808900		2
PF3D7_0832600		1
PF3D7_0832900		1
PF3D7_0833100		1
PF3D7_0833400		1
PF3D7_0900400		1
PF3D7_0900900		1
PF3D7_0901000		1
PF3D7_1000400		1
PF3D7_1000500		1
PF3D7_1000600		1
PF3D7_1040300		1
PF3D7_1100300		2
PF3D7_1100400		1
PF3D7_1149900		2
PF3D7_1150300		2
PF3D7_1254100		1
PF3D7_1254200		2
PF3D7_1254300		2
PF3D7_1254700		1
PF3D7_1372800		2
PF3D7_1400700		2
PF3D7_1479500		1
PF3D7_0713100	Pfmc-2TM Maurer's cleft two transmembrane protein	1
PF3D7_1036300	merozoite surface protein	1
PF3D7_0220000	liver stage antigen 3	1
PF3D7_1036400	liver stage antigen 1	1
PF3D7_1038400	gametocyte-specific protein	1
PF3D7_0700900	exported protein family 1, pseudogene	1
PF3D7_0713200	exported protein family 1	1
PF3D7_0533100	erythrocyte membrane protein (PfEMP1), pseudogene	8
PF3D7_0600100		1
PF3D7_0833300		1
PF3D7_0100300	erythrocyte membrane protein (PfEMP1)	3
PF3D7_0115700		1
PF3D7_0200300		1
PF3D7_0223500		1
PF3D7_0300100		2
PF3D7_0324900		1
PF3D7_0400100		3
PF3D7_0400400		6
PF3D7_0420700		1
PF3D7_0425800		5
PF3D7_0426000		1
PF3D7_0600200		3
PF3D7_0600400		1
PF3D7_0600600		1
PF3D7_0617400		3
PF3D7_0632500		5
PF3D7_0700100		1
PF3D7_0712400		1
PF3D7_0712600		2
PF3D7_0800200		5
PF3D7_0800300		1
PF3D7_0809100		2
PF3D7_1000100		1
PF3D7_1041300		1
PF3D7_1100200		4
PF3D7_1150400		6
PF3D7_1200400		4
PF3D7_1200600		10
PF3D7_1219300		1
PF3D7_1240900		1
PF3D7_1300300		5
PF3D7_0113800	DBL Containing Protein	2
PF3D7_1467600	conserved Plasmodium protein	1
NA	NA	133
	Total - genic	186
	Total - nongenic	133
	Grand total	319

### Sheet: Table S4
Hepatocystis Clade	Contig	Bin Start	Bin End	SNPs/1kb	Gene	Annotation	Abbreviation
pHep	CABPSV020000673.1	10000	11000	0.078	NA	NA	NA
pHep	CABPSV020001592.1	1000	2000	0.077	NA	NA	NA
pHep	CABPSV020001858.1	0	1000	0.074	HEP_00504800	conserved protein	unknown
pHep	CABPSV020000305.1	2000	3000	0.073	NA	NA	NA
pHep	CABPSV020000305.1	4000	5000	0.068	HEP_00212100	circumsporozoite-related antigen (CRA), putative	CRA
pHep	CABPSV020000384.1	4000	5000	0.068	NA	NA	NA
pHep	CABPSV020000918.1	3000	4000	0.068	HEP_00402400	tryptophan-rich antigen	*TRA
pHep	CABPSV020000574.1	11000	12000	0.066	NA	NA	NA
pHep	CABPSV020000305.1	5000	6000	0.062	NA	NA	NA
pHep	CABPSV020000384.1	3000	4000	0.062	NA	NA	NA
pHep	CABPSV020000387.1	1000	2000	0.062	HEP_00248500	conserved membrane protein	unknown
pHep	CABPSV020001197.1	3000	4000	0.061	NA	NA	NA
pHep	CABPSV020000766.1	5000	6000	0.061	HEP_00370400	pseudogene	pseudogene
pHep	CABPSV020000384.1	5000	6000	0.06	NA	NA	NA
pHep	CABPSV020000002.1	76000	77000	0.058	NA	NA	NA
pHep	CABPSV020000524.1	1000	2000	0.058	NA	NA	NA
pHep	CABPSV020000305.1	7000	8000	0.056	NA	NA	NA
pHep	CABPSV020000168.1	0	1000	0.055	NA	NA	NA
pHep	CABPSV020000001.1	51000	52000	0.053	NA	NA	NA
pHep	CABPSV020000067.1	33000	34000	0.053	HEP_00070500	exported protein	Hep2
pHep	CABPSV020000574.1	0	1000	0.053	HEP_00315300	conserved protein	unknown
pHep	CABPSV020000002.1	77000	78000	0.052	NA	NA	NA
pHep	CABPSV020000211.1	1000	2000	0.052	NA	NA	NA
pHep	CABPSV020000384.1	7000	8000	0.051	NA	NA	NA
pHep	CABPSV020001583.1	1000	2000	0.051	HEP_00480100	exported protein	Hep2
pHep	CABPSV020000600.1	9000	10000	0.05	HEP_00323900	pseudogene	pseudogene
pHep	CABPSV020000918.1	4000	5000	0.049	NA	NA	NA
pHep	CABPSV020001592.1	0	1000	0.049	HEP_00481100	conserved protein	unknown
pHep	CABPSV020000241.1	9000	10000	0.046	HEP_00179900	28S ribosomal RNA	rRNA
pHep	CABPSV020000001.1	46000	47000	0.044	HEP_00001600	hypothetical protein	Hep1
pHep	CABPSV020000989.1	0	1000	0.044	NA	NA	NA
pHep	CABPSV020000001.1	67000	68000	0.043	NA	NA	NA
pHep	CABPSV020000168.1	13000	14000	0.043	HEP_00139200	PIR protein	PIR
pHep	CABPSV020000387.1	13000	14000	0.043	HEP_00248500	conserved membrane protein	unknown
pHep	CABPSV020000001.1	74000	75000	0.042	NA	NA	NA
pHep	CABPSV020000384.1	13000	14000	0.042	HEP_00247700	pseudogene	pseudogene
pHep	CABPSV020000600.1	10000	11000	0.042	HEP_0032400	pseudogene	pseudogene
pHep	CABPSV020000001.1	50000	51000	0.041	NA	NA	NA
pHep	CABPSV020000067.1	32000	33000	0.041	HEP_00070400	hypothetical protein	Hep1
pHep	CABPSV020000168.1	4000	5000	0.041	NA	NA	NA
pHep	CABPSV020000384.1	11000	12000	0.041	NA	NA	NA
pHep	CABPSV020000384.1	12000	13000	0.041	HEP_00247700	pseudogene	pseudogene
pHep	CABPSV020000211.1	0	1000	0.04	NA	NA	NA
pHep	CABPSV020000574.1	5000	6000	0.04	NA	NA	NA
pHep	CABPSV020000600.1	8000	9000	0.04	HEP_00323900	pseudogene	pseudogene
pHep	CABPSV020000305.1	3000	4000	0.038	HEP_00212100	circumsporozoite-related antigen (CRA), putative	CRA
pHep	CABPSV020000524.1	0	1000	0.037	NA	NA	NA
pHep	CABPSV020002059.1	0	1000	0.037	HEP_00519600	hypothetical protein	Hep1
pHep	CABPSV020000211.1	5000	6000	0.036	HEP_00163800	thrombospondin-related anonymous protein	TRAP
pHep	CABPSV020000384.1	2000	3000	0.036	NA	NA	NA

### Sheet: Table S5
Hepatocystis Clade	Contig	Bin Start	Bin End	SNPs/1kb	Gene	Annotation	Abbreviation
cHep	CABPSV020001991.1	1000	2000	0.111	HEP_00514500	THO complex subunit 2	*THO-cs2
cHep	CABPSV020000305.1	4000	5000	0.054	HEP_00212100	circumsporozoite-related antigen	CRA
cHep	CABPSV020001583.1	1000	2000	0.052	HEP_00480100	exported protein, unknown function	Hep2
cHep	CABPSV020000362.1	18000	19000	0.05	HEP_00237900	conserved protein, unknown function	unknown
cHep	CABPSV020000653.1	5000	6000	0.049	HEP_00340200	oocyst capsule protein Cap380	cap380
cHep	CABPSV020000653.1	6000	7000	0.049	HEP_00340200	oocyst capsule protein Cap380	cap380
cHep	CABPSV020000168.1	21000	22000	0.048	HEP_00139400	conserved protein, unknown function	unknown
cHep	CABPSV020001197.1	3000	4000	0.046	NA	NA	NA
cHep	CABPSV020000213.1	3000	4000	0.042	HEP_00165100	exported protein, unknown function	Hep2
cHep	CABPSV020001535.1	1000	2000	0.041	HEP_00475600	thrombospondin-related anonymous protein	TRAP
cHep	CABPSV020000305.1	3000	4000	0.038	HEP_00212100	circumsporozoite-related antigen	CRA
cHep	CABPSV020001472.1	2000	3000	0.038	HEP_00469300	protein tyrosine kinase/protein kinase domain containing protein	*Tyrosine k.
cHep	CABPSV020000168.1	16000	17000	0.034	HEP_00139300	pseudogene	pseudogene
cHep	CABPSV020000288.1	19000	20000	0.033	HEP_00205000	alpha tubulin	*a-tubulin
cHep	CABPSV020000107.1	0	1000	0.033	NA	NA	NA
cHep	CABPSV020000211.1	18000	19000	0.033	HEP_00164300	exported protein, unknown function	unknown
cHep	CABPSV020000288.1	18000	19000	0.033	HEP_00205000	alpha tubulin	*a-tubulin
cHep	CABPSV020000262.1	8000	9000	0.032	HEP_00192200	phosphoenolpyruvate carboxykinase	*PEP ck
cHep	CABPSV020000389.1	4000	5000	0.032	NA	NA	NA
cHep	CABPSV020000653.1	2000	3000	0.032	HEP_00340200	oocyst capsule protein Cap380	cap380
cHep	CABPSV020002059.1	0	1000	0.031	HEP_00519600	hypothetical protein	Hep1
cHep	CABPSV020000363.1	13000	14000	0.031	HEP_00238200	DEAD/DEAH box helicase	*DEAD b.h.
cHep	CABPSV020000023.1	35000	36000	0.029	HEP_00030400	regulator of nonsense transcripts	mRNA
cHep	CABPSV020000040.1	32000	33000	0.028	HEP_00047700	heat shock protein 90	*hsp90
cHep	CABPSV020000574.1	2000	3000	0.028	HEP_00315300	conserved protein, unknown function	unknown
cHep	CABPSV020001197.1	2000	3000	0.028	HEP_00440700	hypothetical protein	Hep1
cHep	CABPSV020000025.1	5000	6000	0.027	HEP_00032500	exported protein, unknown function	unknown
cHep	CABPSV020000389.1	15000	16000	0.027	HEP_00249400	pseudogene	pseudogene
cHep	CABPSV020000887.1	0	1000	0.027	HEP_00396400	hypothetical protein	unknown
cHep	CABPSV020001935.1	1000	2000	0.027	NA	NA	NA
cHep	CABPSV020000115.1	27000	28000	0.026	NA	NA	NA
cHep	CABPSV020000305.1	0	1000	0.026	HEP_00212000	circumsporozoite-related antigen	CRA
cHep	CABPSV020000391.1	11000	12000	0.026	HEP_00250100	2-oxoglutarate dehydrogenase E1 component	*2-oxo.E1
cHep	CABPSV020000845.1	4000	5000	0.025	HEP_00388000	6-phosphofructokinase	*6-PFK
cHep	CABPSV020000392.1	9000	10000	0.024	HEP_00250600	exported protein, unknown function	Hep2
cHep	CABPSV020000653.1	0	1000	0.024	HEP_00340200	oocyst capsule protein Cap380	cap380
cHep	CABPSV020001624.1	0	1000	0.024	HEP_00483900	mitochondrial processing peptidase subunit beta	*MPP
cHep	CABPSV020001808.1	1000	2000	0.023	HEP_00500600	conserverd protein, unknown function	unknown
cHep	CABPSV020000041.1	3000	4000	0.023	HEP_00048200	28S ribosomal RNA	rRNA
cHep	CABPSV020000700.1	3000	4000	0.023	HEP_00352900	DEAD/DEAH box helicase	*DEAD b.h.
cHep	CABPSV020002303.1	0	1000	0.022	HEP_00532800	karyopherin beta	*Karyo. B
cHep	CABPSV020000012.1	31000	32000	0.022	HEP_0001660	nucleoporin NUP100/NSP100	*NUP100/NSP100
cHep	CABPSV020000260.1	15000	16000	0.022	HEP_00191400	glideosome-associated connector	*glide.ac
cHep	CABPSV020000260.1	19000	20000	0.022	HEP_00191400	glideosome-associated connector	*glide.ac
cHep	CABPSV020000305.1	7000	8000	0.022	NA	NA	NA
cHep	CABPSV020000653.1	1000	2000	0.022	HEP_00340200	oocyst capsule protein Cap380	cap380
cHep	CABPSV020001020.1	3000	4000	0.022	HEP_00417800	LCCL domain-containing protein	*LCCL dcp
cHep	CABPSV020001816.1	1000	2000	0.022	HEP_00501200	Cg7 protein	Cg7
cHep	CABPSV020000001.1	53000	54000	0.021	NA	NA	NA
cHep	CABPSV020000067.1	21000	22000	0.021	HEP_00070100	pseudogene	pseudogene

### Sheet: Table S6
Position	Odds Ratio	P-value	CI Lower	CI Upper	Reference	Alternative	Annotation	Infected Allele Frequency	Uninfected Allele Frequency	Infected Allele Count	Uninfected Allele Count	Total Allele Frequency	Infected Allele Number	Uninfected Allele Number
4744405	3980000000	0.988	0	Inf	T	C	upstream_gene_variant	0.12	0	5	0	0.02	40	174
4744340	4.788	0.102	0.7	32.57	A	G	upstream_gene_variant	0.95	0.94	38	164	0.88	40	174
4744326	3980000000	0.988	0	Inf	A	G	upstream_gene_variant	0.12	0	5	0	0.02	40	174
4744302	0.214	0.179	0.02	2.12	T	C	upstream_gene_variant	0.03	0.04	1	7	0.14	40	174
4744282	0	0.927	0	Inf	C	T	upstream_gene_variant	0	0.06	0	10	0.03	40	174
4744062	0.768	0.759	0.14	4.3	G	T	upstream_gene_variant	0.07	0.37	3	64	0.22	40	174
4743671	0	0.908	0	Inf	T	C	intron_variant	0	0.06	0	10	0.03	40	174
4743586	0.558	0.312	0.18	1.77	G	A	intron_variant	0.22	0.33	9	58	0.39	40	174
4743541	0.214	0.179	0.02	2.12	C	T	intron_variant	0.03	0.04	1	7	0.15	40	174
4743453	0.412	0.12	0.13	1.29	A	C	intron_variant	0.5	0.51	20	89	0.53	40	174
4743354	3.417	0.27	0.37	31.75	G	A	synonymous_variant	0.1	0.02	4	4	0.03	40	174
4743186	0	0.938	0	Inf	G	A	synonymous_variant	0	0.03	0	6	0.02	40	174
4743164	0	0.927	0	Inf	C	T	missense_variant	0	0.06	0	10	0.03	40	174
4743050	0.477	0.409	0.08	2.86	C	T	missense_variant	0.07	0.05	3	9	0.06	40	174
4743016	0	0.929	0	Inf	C	T	missense_variant	0	0.11	0	20	0.06	40	174
4742889	2.771	0.235	0.5	15.44	C	G	synonymous_variant	0.92	0.94	37	164	0.88	40	174
4742819	0	0.938	0	Inf	C	T	missense_variant	0	0.03	0	6	0.02	40	174
4742651	3.675	0.317	0.27	49.54	A	G	synonymous_variant	0.03	0.05	1	9	0.03	40	174
4742487	0	0.927	0	Inf	C	T	synonymous_variant	0	0.11	0	20	0.06	40	174
4742435	0	0.974	0	Inf	A	G	missense_variant	0	0.03	0	6	0.02	40	174
